# p53 supports healthy aging

**DOI:** 10.64898/2026.11.16.766897

**Authors:** Marcos G. Teneche, Karl N. Miller, Kelly Yichen Li, Kat Lande, Sainath Mamde, Christina Huan Shi, Adarsh Rajesh, Aaron P. Havas, Jessica Proulx, Rouven Arnold, Michael Alcaraz, Andrew Davis, Armin Gandhi, Laurence Haddadin, Xue Lei, Irene Huang, Gabriele Guarnaccia, Jake Castillo, Monica Sevilla, Hiroshi Tanaka, Cray Minor, Caroline Kumsta, Tatiana Moreno, Erik Hultenius, Carolina Cano Macip, Garrett Evensen, Shreeya Patel, Colin Kern, Elizabeth Smoot, Jacqueline Olness, Andrea Rodríguez-Agustín, Guillermina Garcia, Yu Xin Wang, Kevin M. Tharp, Alessandra Sacco, Rebecca A. Porritt, Quan Zhu, Allen Wang, Bing Ren, April Williams, Nathan Zemke, Kevin Y. Yip, Peter D. Adams

## Abstract

p53 is a master regulator of cellular stress responses that is also implicated in the aging process. Its role in aging is often considered an example of antagonistic pleiotropy (AP), where it acts beneficially as a tumor suppressor early in life, but detrimentally in late life, for example by driving accumulation of stress-associated, pro-inflammatory senescent cells. However, the causal role of p53 in aging is not well-defined, and the AP model has not been definitively tested through loss-of-function studies. Here we show, contrary to the prediction of AP, that p53 promotes healthy aging in mouse liver by suppressing excessive inflammation and maintaining metabolic function. Multimodal RNA, protein, epigenetic and spatial profiling at the single-cell level in aged mouse liver confirmed age-dependent increase in p53 pathway activation. Hepatocyte-specific knockout of p53 in livers of aged mice, but not of young mice, increased inflammation and immune infiltration. Mechanistically, p53 suppressed DNA replication stress and DNA damage, known precursors to inflammatory signaling. In aged hepatocytes, p53 also directly targeted and maintained expression of metabolic genes, and knockout of p53 sensitized aged mice to metabolic stress-induced liver damage. Complementing these loss-of-function data, pharmacological activation of p53 with the small-molecule MDM2 inhibitor HDM201 in aged mice reversed age-associated suppression of metabolic genes, decreased age-associated inflammation and delayed onset of frailty. These results identify p53 activity in aged tissue as protective rather than degenerative. Importantly, this protective function is pharmacologically targetable, potentially for the benefit of healthy aging in humans.
