## Supplementary Table 1: Gene lists (p53 target genes, ISGs, Whitfield cell-cycle genes, SenNet MERFISH panel, p53 KO old MERSCOPE panel) for "p53 supports healthy aging"

### Sheet: Supplementary Table 1
Supplementary Table 1
p53 target genes (Fischer 2017) (n = 113)	SenNet MERFISH panel (n = 300)	p53 KO old MERSCOPE panel (n = 494)	Interferon-stimulated genes (ISGs) (n = 28)	Whitfield cell cycle genes (n = 44)
Abca12	Acan	1110004F10Rik	Adgre1	Aurka
Acer2	Acp5	Abcb11	Apobec3	Birc5
Aen	Acsm3	Abcb1a	Axl	Brca1
Ankra2	Acta2	Abcb1b	C1qa	Brca2
Anxa4	Adgre1	Abcb4	Cd5l	Bub1
Apobec3	Adipoq	Abcc3	Clec4f	Bub1b
Arhgef3	Afp	Abcc4	Cxcl10	Ccna2
Ascc3	Ak4	Acaca	Gbp2	Ccnb1
Astn2	Alas2	Acly	H2-Eb1	Ccnb2
Bax	Aldh1a3	Acta2	Icam1	Ccne1
Bbc3	Alpi	Adcy7	Ifi44	Ccne2
Bloc1s2	Alpl	Adgre1	Ifih1	Ccnf
Btg2	Ang	Aen	Ifit1	Ccng2
Ccdc90b	Angptl4	Afp	Il1b	Cdc20
Ccng1	Apobec3	Agpat2	Il6	Cdc25a
Cd82	Aqp1	Ak4	Irf1	Cdc25b
Cdip1	Areg	Anpep	Irf7	Cdc25c
Cdkn1a	Arhgef3	Anxa1	Irf9	Cdc45
Cers5	Ascl2	Anxa2	Isg15	Cdc6
Ces2h	Aspg	Apobec3	Nlrc5	Cdk1
Cmbl	Atp1a2	Aqp1	Oasl2	Cdkn1a
Cpe	Avil	Arhgef3	Slc15a3	Cdkn2c
Csf1	Axl	Aspg	Stat1	Cdkn2d
Cyfip2	Bmi1	Atf3	Stat2	Cdkn3
Dcp1b	Bmp2	Atp6v1b2	Stat3	Cenpa
Ddb2	Bmp6	Atp6v1f	Ube2l6	Cenpf
Dnai3	Btg2	Aurkb	Usp18	Cks2
Dram1	C1qa	Axl	Zbp1	Dhfr
Dusp14	C1ql2	Baat		E2f1
Dyrk3	C1ql3	Bank1		E2f5
Eda2r	Calb1	Batf		Kif20a
Enc1	Canx	Bax		Mcm2
Epha2	Car2	Bbc3		Mcm6
Eps8l2	Car3	Bbs12		Msh2
Fam13c	Cbfa2t3	Bbs2		Nasp
Fam210b	Ccl1	Bbs7		Npat
Fas	Ccl11	Bcap31		Pcna
Fbxo22	Ccl20	Bcl2l11		Plk1
Fbxw7	Ccl3	Bgn		Racgap1
Fdxr	Ccl4	Bmi1		Rrm1
Fosl1	Ccl5	Bmp7		Rrm2
Fuca1	Ccl7	Brca1		Slbp
Gadd45a	Ccl8	Btg2		Top2a
Gask1b	Ccna2	Bub1		Tyms
Gm20348	Ccnb1	C1qa
Gpr87	Ccnd1	C6
Grhl3	Ccnd2	Casp1
Hhat	Ccng1	Casp2
Hspa4l	Ccr2	Cbx7
Ier5	Cd14	Ccdc28b
Igdcc4	Cd19	Ccdc90b
Ikbip	Cd24a	Ccl2
Inka2	Cd34	Ccl20
Iscu	Cd3d	Ccl3
Kitl	Cd3e	Ccl4
Laptm5	Cd3g	Ccl5
Lif	Cd4	Ccl7
Mast4	Cd55	Ccnb1
Mdm2	Cd5l	Ccnd1
Micall1	Cd68	Ccng1
Nadsyn1	Cd79a	Ccr2
Ninj1	Cd82	Ccr5
Ntpcr	Cd8a	Ccr7
Orai3	Cdh5	Cd163
Padi4	Cdkn1a	Cd19
Pank1	Cdkn1b	Cd24a
Pgf	Cdkn1c	Cd274
Pgpep1	Cdkn2a	Cd34
Phlda3	Cdkn2b	Cd36
Plcl2	Cdkn2c	Cd3e
Plk2	Cdkn2d	Cd4
Plk3	Ces2e	Cd44
Pmaip1	Chga	Cd47
Polh	Chst1	Cd48
Ppm1d	Clca1	Cd5l
Prdm1	Cldn3	Cd6
Prkab1	Cldn5	Cd69
Pstpip2	Clec4f	Cd74
Ptp4a1	Col1a2	Cd79a
Rap2b	Cox6a2	Cd82
Rnf19b	Cpa3	Cd86
Rps27l	Cpe	Cd8a
Rrad	Cpne7	Cd9
Rrm2b	Csad	Cdc7
Sac3d1	Csf1	Cdh5
Serpinb5	Csf2	Cdk2
Sertad1	Ctnnb1	Cdkn1a
Sesn1	Ctsb	Cdkn1b
Sesn2	Ctsk	Cdkn2a
Slc12a4	Cxcl1	Cdkn2d
Slc30a1	Cxcl10	Ces2c
Spata18	Cxcl12	Chaf1b
Sulf2	Cxcl13	Chek1
Susd6	Cxcl2	Cited2
Sytl1	Cxcl3	Cldn1
Tgfa	Cyb561a3	Cldn3
Tigar	Cyp2c55	Clec4f
Tlr3	Cyp2f2	Clpp
Tm7sf3	Dclk1	Cmbl
Tmem68	Dcn	Col16a1
Tnfrsf10b	Ddit4	Col1a1
Traf4	Ddx17	Col1a2
Triap1	Dkk3	Col3a1
Trim34b	Dram1	Copz1
Trp53inp1	Eda2r	Cpe
Tspan11	Edn1	Crp
Vwce	Egf	Csad
Xpc	Egfr	Csf1
Zfp219	Elf5	Csf1r
Zfp266	Emb	Cst7
Zfp37	Enc1	Ctnnb1
Zfp790	Eno2	Ctsa
Zmat3	Epcam	Ctsz
	Epha2	Cx3cr1
	Ereg	Cxcl1
	Esam	Cxcl10
	Esm1	Cxcl12
	Ets2	Cxcl16
	F13a1	Cxcl2
	Fas	Cxcl5
	Fcer1a	Cxcr3
	Fcer1g	Cxcr5
	Fcgbp	Cxcr6
	Fdxr	Cyb561a3
	Fgf2	Cybb
	Fgf23	Cyc1
	Fgf7	Cyfip2
	Fn1	Cyp1a2
	Folr2	Cyp27a1
	Gadd45a	Cyp2a12
	Gatm	Cyp2f2
	Gbp2	Cyp7a1
	Gfap	Cyp7b1
	Glb1	Cyp8b1
	Gpm6a	Dcn
	Gsn	Dcp1b
	Gstm3	Dct
	H2-Eb1	Ddb2
	Hepacam2	Ddit3
	Hexb	Ddit4
	Hgf	Ddx17
	Hist1h2bc	Dkk1
	Hnf4a	Dlk1
	Hopx	Dll4
	Hpse	Dnajb11
	Hsd17b6	Dnajc3
	Icam1	Dram1
	Ier5	E2f1
	Ifi203	E2f7
	Ifi44	Ebf1
	Ifih1	Eda2r
	Ifit1	Ednrb
	Ifng	Egf
	Igfbp2	Egr1
	Igfbp3	Eif2ak3
	Igfbp4	Enc1
	Igfbp5	Entpd1
	Igfbp6	Eomes
	Igfbp7	Epcam
	Il10	Epha2
	Il13	Eps8l2
	Il15	Ereg
	Il18	Ero1l
	Il1a	Errfi1
	Il1b	Esm1
	Il6	Ets2
	Il7	Eya1
	Irf1	Eya4
	Irf7	F12
	Isg15	F7
	Itga2	Fam210b
	Itga6	Fam43a
	Itgam	Fancd2
	Itgax	Fap
	Itgb1	Fas
	Kcne3	Fasl
	Kcnj8	Fasn
	Kit	Fdxr
	Kitl	Fgf21
	Klf1	Fgf7
	Klk1	Flcn
	Klrb1c	Fnip1
	Krt14	Folr2
	Krt18	Foxc2
	Krt19	Frzb
	Krt5	Fstl1
	Krt8	G6pdx
	Laptm5	Gadd45a
	Lepr	Gata6
	Lgals4	Gbp2
	Lgr5	Gemin7
	Lhfpl3	Gfap
	Lmnb1	Gls2
	Lpin1	Glul
	Lrig1	Golm1
	Ly6c1	Gpm6a
	Ly6d	Gpnmb
	Lyve1	Gpr35
	Mag	Gpx2
	Mapre1	Gpx3
	Matk	Gpx7
	Mbp	Grn
	Mdm2	Gsn
	Meg3	Gsr
	Mgst1	Gstm2
	Mif	Gstm3
	Mki67	Gsto1
	Mmp10	Gstt3
	Mmp13	Gzma
	Mmp14	Gzmb
	Mmp3	H2-Aa
	Mmp9	H2-Ab1
	Ms4a1	H2-Eb1
	Ms4a3	Havcr2
	Ms4a4a	Herc6
	Msln	Hes1
	Mt2	Hexa
	Muc2	Hipk2
	Mx2	Hist1h2bc
	Nampt	Hmgcr
	Napsa	Hmgcs1
	Ndn	Hmox1
	Nes	Hnf4a
	Ngf	Hoxb7
	Nkg7	Hpgds
	Nudt7	Hpn
	Pcsk1n	Hsd17b6
	Pdgfra	Hsp90b1
	Pecam1	Hspa1a
	Pgf	Hspa1b
	Phgr1	Hspa4l
	Phlda3	Hspa5
	Pigf	Hspd1
	Plau	Hyou1
	Plaur	Icam1
	Plk2	Id2
	Pmaip1	Id3
	Ppm1d	Idh1
	Prdm1	Idh2
	Prom1	Ier5
	Prox1	Ifi44
	Ptprb	Ifih1
	Ptprc	Ifit1
	Pyy	Ifnar2
	Rab31	Ifng
	Ramp1	Ifngr1
	Reg4	Igfbp2
	Rpl15	Igfbp4
	Rps19	Ihh
	Rras	Ikzf2
	Rtp4	Il10
	Sema3f	Il10ra
	Serpinb2	Il10rb
	Serpine1	Il12b
	Serpine2	Il13
	Sertad1	Il15
	Sesn2	Il17ra
	Siglech	Il17rb
	Slc15a3	Il18
	Slc1a3	Il1b
	Slc25a28	Il1rn
	Slc32a1	Il21r
	Slc38a5	Il6
	Smurf2	Il7
	Sost	Il7r
	Sox10	Iqcb1
	Sox9	Irf1
	Sp7	Irf7
	Sparc	Irf9
	Spi1	Iscu
	Spp1	Isg15
	Stat1	Itga2
	Susd6	Itgam
	Sv2b	Itgax
	Tcf21	Kcnma1
	Tert	Kit
	Tgfa	Kitl
	Thy1	Klk1
	Tm7sf3	Krt18
	Tm9sf2	Krt19
	Tmem119	Krt8
	Tnfaip2	L3mbtl2
	Tnfrsf10b	Lamp1
	Tnfrsf11b	Lamp2
	Tnfrsf17	Laptm5
	Tnfrsf1a	Lat
	Tnfrsf1b	Lef1
	Tnfrsf23	Lepr
	Trp53inp1	Lgals1
	Trpm5	Lgals3
	Tspan11	Lgmn
	Tyrobp	Lgr5
	Usp18	Lif
	Vegfa	Lipa
	Vegfc	Lonp1
	Vpreb3	Loxl2
	Vsig4	Lpcat3
	Xist	Lpin1
	Zc3hav1	Lrat
	Zmat3	Ly6c2
		Ly6d
		Ly6g
		Lyve1
		Manf
		Map1lc3b
		Map2k6
		Mapt
		Mdm2
		Me1
		Met
		Mfge8
		Mfn2
		Mki67
		Mks1
		Mlxipl
		Mmp14
		Mmp2
		Mmp9
		Mrps11
		Msln
		Mst1
		Nampt
		Napsa
		Ncf1
		Ndufv1
		Neu1
		Nkg7
		Nlrc5
		Npas2
		Nqo1
		Nr0b2
		Nr1h4
		Nr1i2
		Nr1i3
		Nr4a1
		Nrxn1
		Oasl2
		Orai3
		Otc
		P2rx7
		P2ry12
		Padi2
		Pck1
		Pclaf
		Pcna
		Pdcd1
		Pdcd1lg2
		Pdgfb
		Pdgfrb
		Pdia6
		Pdk4
		Pgf
		Phlda3
		Pigf
		Pkm
		Pla2g7
		Plac8
		Plau
		Plcg2
		Plcl2
		Plin2
		Plk1
		Plk2
		Plscr1
		Pmaip1
		Pola1
		Polrmt
		Por
		Ppargc1a
		Ppm1d
		Ppp1r10
		Prdm1
		Prdx3
		Prdx4
		Prkaa2
		Prkab1
		Prkcd
		Prkg1
		Prom1
		Prrx1
		Psmb6
		Psmb9
		Ptgs2
		Ptprb
		Ptprc
		Pttg1
		Rab7
		Rap2b
		Rbms3
		Recql4
		Rer1
		Rnf19b
		Rpl4
		Rrm1
		Rrm2
		Rrm2b
		Rtp4
		Runx2
		Runx3
		Sat1
		Scg2
		Sdhb
		Selenof
		Selplg
		Sema4d
		Serpine1
		Sertad1
		Sesn1
		Sesn2
		Siglech
		Sirpa
		Skap1
		Slc10a1
		Slc12a4
		Slc15a3
		Slc22a21
		Slc2a1
		Slc2a4
		Slc30a1
		Slc51b
		Slc8a1
		Soat2
		Sod2
		Sox4
		Sox9
		Spi1
		Spib
		Spp1
		Srebf1
		Srebf2
		Srp14
		Stab2
		Stat1
		Stat2
		Stat3
		Sulf2
		Susd6
		Tap1
		Tap2
		Tbx21
		Tcf21
		Tctn3
		Tdo2
		Tert
		Tfb1m
		Tfb2m
		Tgfa
		Tgfb1
		Tgfbi
		Th
		Thy1
		Tigit
		Timp1
		Tlr3
		Tm7sf3
		Tmem107
		Tmem119
		Tmem59
		Tmem67
		Tmem68
		Tnf
		Tnfaip2
		Tnfaip3
		Tnfaip8l2
		Tnfrsf10b
		Tnfrsf1a
		Tnfrsf23
		Tnfsf15
		Tomm22
		Tomm40
		Top2a
		Trem2
		Triap1
		Trp53inp1
		Twist1
		Txndc5
		Uba7
		Ubd
		Ube2l6
		Uhrf1
		Uqcrc2
		Usp18
		Vdr
		Vegfa
		Vegfc
		Vsig4
		Wdfy4
		Xcr1
		Xist
		Yap1
		Zbp1
		Zc3hav1
		Zeb2
		Zmat3
