## Supplementary Table 4: Antibodies for "p53 supports healthy aging"

### Sheet: Antibodies
Antibody (target)	Type	Sample / use	Host & clonality	Vendor	Catalog #	RRID	Dilution
p53	Primary	Mouse tissue	Rabbit polyclonal	Leica Biosystems	NCL-p53-CM5p	AB_563933	1:1000
p53	Primary	IMR90	Mouse monoclonal	Santa Cruz Biotechnology	sc-126	AB_628082	1:1000
p21 (CDKN1A)	Primary	Mouse tissue	Rabbit recombinant monoclonal	Abcam	ab188224	AB_2734729	1:1000
GADD45A	Primary	Mouse tissue	Rabbit monoclonal	Cell Signaling Technology	4632T	AB_10544538	1:1000
PCNA	Primary	Mouse tissue	Rabbit monoclonal	Cell Signaling Technology	13110	AB_2636979	1:1000
Phospho-ATR (Ser428)	Primary	Mouse tissue	Rabbit polyclonal	Cell Signaling Technology	2853	AB_2290281	1:1000
STAT1	Primary	Mouse tissue	Rabbit polyclonal	Cell Signaling Technology	9172S	AB_2198300	1:1000
Phospho-STAT1 (Tyr701)	Primary	Mouse tissue	Rabbit monoclonal	Cell Signaling Technology	9167	AB_561284	1:1000
IL-8 / CXCL8	Primary	IMR90	Mouse monoclonal	Abcam	ab18672	AB_444617	1:1000
Goat anti-rabbit IgG (H+L), HRP	Secondary	Mouse tissue	Goat polyclonal	Millipore	AP307P	AB_92641	1:15000
Goat anti-mouse IgG, IgM (H+L), HRP	Secondary	Mouse tissue	Goat polyclonal	Thermo Fisher Scientific	31446	AB_228318	1:15000
