## Supplementary Table 5: qPCR primers for "p53 supports healthy aging"

### Sheet: qPCR Primers
qPCR Primers
Human Genes	Forward Primer (5'→3')	Reverse Primer (5'→3')
p21	CTGCAGGGGACAGCAGAGG	CCGGCGTTTGGAGTGGTAG
p53	GCCCAACAACACCAGCTCCT	CCTGGGCATCCTTGAGTTCC
GAPDH	CATGTTCGTCATGGGTGTGAACCA	AGTGATGGCATGGACTGTGGTCAT
RPL13	GTCTGAAGCCTACAAGAAAGTTTGC	CGTTCTTCTCGGCCTGTTTC
