## Supplemental Data 1 for "p53 supports healthy aging"

### Sheet: Data accessions
Supplementary Table 6
Sequencing and spatial transcriptomics datasets and accession numbers
Data type	Samples	Species / tissue	Figures	Repository	Accession / dataset ID
Bulk RNA-seq	Young and old sgRosa26- and sgTrp53-treated mouse livers, normal diet	Mouse liver	Figs. 2d–f, 3a, 5b; Extended Fig. 4d	GEO	GSE314411
Bulk RNA-seq	Aged sgRosa26- and sgTrp53-treated mouse livers, high-fat diet	Mouse liver	Fig. 5g; Extended Fig. 7d	GEO	GSE314410
Bulk RNA-seq	Irradiated IMR90 fibroblasts transfected with control or TP53 siRNA	Human IMR90 fibroblasts	Extended Fig. 5b, c	GEO	GSE353900
10X single-nucleus multiome (snRNA-seq + snATAC-seq): aging, female	Young, old and geriatric wild-type livers (female)	Mouse liver	Figs. 1a, 1b, 5b	SenNet	SNT296.PSCN.662 (collection)
10X single-nucleus multiome (snRNA-seq + snATAC-seq): aging, male	Young, old and geriatric wild-type livers (male)	Mouse liver	Figs. 1a, 1b, 5b	SenNet	SNT987.ZGSS.452 (collection); https://doi.org/10.60586/SNT987.ZGSS.452
10X single-nucleus multiome (snRNA-seq + snATAC-seq): p53 KO	Young and old sgTrp53-treated livers	Mouse liver	Figs. 3g, 5a; Extended Figs. 3a, 3b, 6g	SenNet	SNT757.ZBHZ.862
10X single-nucleus multiome (snRNA-seq + snATAC-seq): Mdm2 inhibitor	Aged vehicle- and HDM201-treated livers	Mouse liver	Figs. 6b, 6c; Extended Fig. 8a–c	SenNet	SNT638.DJNJ.996
MERFISH (MERSCOPE, custom 300-gene panel): aging	Young, old and geriatric wild-type livers	Mouse liver	Fig. 1g; Extended Figs. 1b, 1c	SenNet	Available from the corresponding author upon request
MERFISH (MERSCOPE, custom 500-gene panel): p53 KO	Aged sgRosa26- and sgTrp53-treated livers	Mouse liver	Figs. 2j, 2k, 4a; Extended Fig. 6a	GEO	GSE339101
CosMx spatial transcriptomics (Mouse Universal Cell Characterization RNA Panel): p53 KO	Young and aged sgRosa26- and sgTrp53-treated livers	Mouse liver	Extended Fig. 6b–h	GEO	GSE315907
Bulk RNA-seq (previously published, reanalyzed)	Primary human dermal fibroblasts from young and aged donors	Human dermal fibroblasts	Extended Fig. 1a	GEO	GSE307377; also within GSE331495
GEO = Gene Expression Omnibus; SenNet = SenNet Data Portal (data.sennetconsortium.org).
